# Genome wide profiling of histone H3 lysine 4 methylation during the Chlamydomonas cell cycle reveals stable and dynamic properties of lysine 4 trimethylation at gene promoters and near ubiquitous lysine 4 monomethylation

**DOI:** 10.1101/2021.09.19.460975

**Authors:** Daniela Strenkert, Asli Yildirim, Juying Yan, Yuko Yoshinaga, Matteo Pellegrini, Ronan C. O’Malley, Sabeeha S. Merchant, James G. Umen

**Author notes:** Corresponding author: James G. Umen.

## Abstract

Chromatin modifications are key epigenetic regulatory features with roles in various cellular events, yet histone mark identification, gene wide distribution and relationship to gene expression remains understudied in green algae. Histone lysine methylation is regarded as an active chromatin mark in many organisms, and is implicated in mediating active euchromatin. We interrogated the genome wide distribution pattern of mono- and trimethylated H3K4 using Chromatin-Immunoprecipitation followed by deep-sequencing (ChIP-Seq) during key phases of the Chlamydomonas cell cycle: early G_1_ phase (ZT1) when cells initiate biomass accumulation, S/M phase (ZT13) when cells are undergoing DNA replication and mitosis, and late G_0_ phase (ZT23) when they are quiescent. Tri-methylated H3K4 was predominantly enriched at TSSs of the majority of protein coding genes (85%). The likelihood of a gene being marked by H3K4me3 correlated with it being transcribed at one or more time points during the cell cycle but not necessarily by continuous active transcription. This finding even applied to early zygotic genes whose expression may be dormant for hundreds or thousands of generations between sexual cycles; but core meiotic genes were completely missing H3K4me3 peaks at their TSS. In addition, bi-directional promoters regulating expression of replication dependent histone genes, had transient H3K4me3 peaks that were present only during S/M phase when their expression peaked. In agreement with biochemical studies, mono-methylated H3K4 was the default state for the vast majority of histones that were outside of TSS and terminator regions of genes. A small fraction of the genome which was depleted of any H3 lysine methylation was enriched for DNA cytosine methylation and the genes within these DNA methylation islands were poorly expressed. Genome wide H3K4me3 ChIP-Seq data will be a valuable resource, facilitating gene structural annotation, as exemplified by our validation of hundreds of long non-coding RNA genes.
