## Supplemental table 1 for "Genome wide profiling of histone H3 lysine 4 methylation during the Chlamydomonas cell cycle reveals stable and dynamic properties of lysine 4 trimethylation at gene promoters and near ubiquitous lysine 4 monomethylation"

### Sheet: Sheet1
Sample name	totalReads	mapped reads (%)	uniqDedupReads	uniqDedupReads (%)
Input DNA H3K4m3 set, 1h dark (ZT13)	38110598	93.4	25445372	71.5
Input DNA H3K4m3 set, 11h dark (ZT23)	36979902	78.85	25246125	68.3
Input DNA H3K4m3 set, 1 light (ZT1)	43590656	82.24	31050178	71.2
H3K4m3 ChIP, Replicate 1, 1h dark (ZT13)	38008720	98.1	19923008	53.4
H3K4m3 ChIP, Replicate 2, 1h dark (ZT13)	39714872	98.4	19628151	50.2
H3K4m3 ChIP, Replicate 1, 11h dark (t= ZT23)	39379138	98.6	20866236	53.7
H3K4m3 ChIP, Replicate 2, 11h dark (t= ZT23)	38394916	90.97	30585363	79.7
H3K4m3 ChIP, Replicate 1, 1h light (t= ZT1)	38331906	91.85	30998143	80.9
H3K4m3 ChIP, Replicate 2, 1h light (t= ZT1)	40506381	99.1	21320740	53.1
Input DNA H3K4m1 set, 1h dark (ZT13)	54628122	86.3	32470566	59.5
Input DNA H3K4m1 set, 11h dark (ZT23)	94475473	82.6	52611694	55.8
Input DNA H3K4m1 set, 1 light (ZT1)	96934583	85.9	55999883	57.9
H3K4m1 ChIP, Replicate 1, 1h dark (ZT13)	32017807	96.2	23368001	73.4
H3K4m1 ChIP, Replicate 2, 1h dark (ZT13)	32064520	95.9	23602295	74
H3K4m1 ChIP, Replicate 1, 11h dark (ZT23)	49748320	97.1	34971914	70.4
H3K4m1 ChIP, Replicate 2, 11h dark (ZT23)	50808445	97	35857916	70.7
H3K4m1 ChIP, Replicate 1, 1h light (ZT1)	33166287	97.2	24388206	73.7
H3K4m1 ChIP, Replicate 2, 1h light (ZT1)	33745711	97.1	24883223	73.9
