## Supplemental table 3 for "Genome wide profiling of histone H3 lysine 4 methylation during the Chlamydomonas cell cycle reveals stable and dynamic properties of lysine 4 trimethylation at gene promoters and near ubiquitous lysine 4 monomethylation"

### Sheet: list of all dynamic peaks
			H3K4me3 abundance				H3K4me3 abundance (% Max)				RNA abundance (FPKMs)				RNA abundance (FPKMs, log2)
Genomic region	Gene ID	Genomic location	1hL	1D	11D		1hL	1D	11D		1hL	1D	11D		1hL	1D	11D
chromosome_1:4826653..4827590	Cre01.g033450	3 prime UTR	8.84655	9.48964	9.16816		0.932233	1	0.966123		0.0265244	1.16496	0.119164		-5.23654	0.22028	-3.06898
chromosome_1:688550..689608	Cre01.g003600	TSS	8.2409	9.05806	8.3831		0.909786	1	0.925486		5.19455	1.58848	0.00227243		2.377	0.667647	-8.78155
chromosome_1:7883881..7885268	Cre01.g062172	TSS	9.56227	10.2741	9.83616		0.930715	1	0.957374		51.8438	1864.64	95.8852		5.6961	10.8647	6.58324
chromosome_10:2939252..2940146	Cre10.g440350	3 prime UTR	6.80293	9.41581	8.11857		0.722501	1	0.862227		12.3006	6.31314	9.51802		3.62066	2.65836	3.25066
chromosome_10:5028902..5029772	Cre10.g455625	TSS	7.94214	0.128461	8.14101		0.975571	0.0157795	1		0.028108	0.048418	0.0370661		-5.15288	-4.36831	-4.75376
chromosome_10:6137272..6138672	Cre10.g463850	TSS bidirectional	9.52489	10.5061	9.43763		0.906603	1	0.898297		0.0521756	8.60414	0.309815		-4.26048	3.10503	-1.69052
chromosome_12:1776886..1778178	Cre12.g512250	3 prime UTR	8.62165	10.0238	9.20609		0.860121	1	0.918426		2.6151	1.54604	0.929335		1.38687	0.628578	-0.105729
chromosome_12:3683153..3683706	Cre12.g514450	3 prime UTR	7.04844	0.128461	6.08761		1	0.0182254	0.863682		1.97255	1.92391	1.04538		0.980062	0.944041	0.0640275
chromosome_13:2851942..2852508	Cre13.g583287	TSS	7.86793	6.29839	8.11672		0.969348	0.775977	1		0.0475004	0.0483484	0.1252		-4.39592	-4.37039	-2.99769
chromosome_14:3070446..3071011	Cre14.g628566	TSS	7.38406	4.10179	6.92068		1	0.555493	0.937246		0.335219	0.177447	0.0749106		-1.57682	-2.49454	-3.73869
chromosome_15:1431961..1432441	Cre15.g642702	3 prime UTR	7.34906	1.43798	6.98405		1	0.195669	0.950332		0.181081	0.140707	0.184353		-2.46529	-2.82923	-2.43946
chromosome_16:3229319..3230201	Cre16.g666576	CDS	7.10716	0.128461	6.37007		1	0.0180748	0.89629		0.321858	1.45796	0.70726		-1.6355	0.543951	-0.499687
chromosome_16:3832260..3832788	Cre16.g689851	TSS	7.69897	4.23517	7.34642		1	0.550096	0.954208		0.269859	0.0292796	0.0844679		-1.88972	-5.09396	-3.56545
chromosome_16:425128..426195	Cre16.g693200	TSS	8.21285	9.84591	8.10275		0.834139	1	0.822956		0.138086	14.531	0.417488		-2.85636	3.86106	-1.26019
chromosome_16:5124739..5125303	Cre16.g683850	TSS	8.77824	7.19486	8.52284		1	0.819624	0.970905		0.111635	0.654122	0.0624821		-3.16314	-0.612368	-4.00041
chromosome_16:6721281..6722384	Cre16.g672497	TSS	8.85999	10.0757	8.75125		0.879344	1	0.868552		0.0711913	9.46331	0.464825		-3.81216	3.24234	-1.10524
chromosome_17:4200151..4200605	Cre17.g730150	TSS	7.55563	0.128461	6.99689		1	0.017002	0.92605		0.148577	0.0816994	0.201404		-2.75072	-3.61353	-2.31184
chromosome_2:3328007..3330399	Cre02.g095090	3 prime UTR	10.4008	11.0461	10.6756		0.94158	1	0.966458		9.49653	0.879836	5.0055		3.2474	-0.184693	2.32351
chromosome_2:4016104..4017441	Cre02.g097050	3 prime UTR	9.71114	10.4328	9.47328		0.930825	1	0.908026		0.40189	8.58402	0.669081		-1.31513	3.10165	-0.579747
chromosome_2:4971989..4972521	Cre02.g104050	TSS	8.24721	3.37313	7.70731		1	0.409003	0.934536		0.0601631	0.133469	0.530615		-4.05498	-2.90542	-0.914263
chromosome_2:6379034..6379460	Cre02.g115400	3 prime UTR	6.66079	0.128461	7.04994		0.944802	0.0182215	1		0.123164	3.07629	0.258924		-3.02135	1.62119	-1.9494
chromosome_3:6252038..6253877	Cre03.g192750	TSS	9.29723	10.1145	9.41945		0.9192	1	0.931283		0.0716077	0.0401226	0.0766233		-3.80374	-4.63944	-3.70607
chromosome_3:6280569..6282394	Cre03.g192950	TSS	8.8684	9.75413	9.14759		0.909194	1	0.937817		0.0591808	0.101974	0.0670415		-4.07873	-3.29373	-3.8988
chromosome_3:8546651..8547221	Cre03.g201888	TSS	8.57327	6.42885	8.02454		1	0.749871	0.935996		0.0308547	0.0217414	0.0859482		-5.01837	-5.52341	-3.54039
chromosome_3:9055442..9056001	Cre03.g210625	CDS	7.32638	0.128461	6.51768		1	0.017534	0.889618		1.17666	1.12769	1.69933		0.234698	0.173371	0.764966
chromosome_4:814009..814708	Cre04.g217973	TSS, bidirectional promoter	6.55208	0.128461	5.99239		1	0.0196061	0.914578		0.0379249	0.24827	0.266335		-4.72071	-2.01002	-1.90869
chromosome_5:3116116..3116818	0	intergenic	4.91137	6.78789	4.57419		0.723548	1	0.673874
chromosome_5:3134796..3135795	Cre05.g239250	CDS	8.81813	5.58061	8.67514		1	0.632856	0.983784		0.128085	2.30882	0.260932		-2.96483	1.20716	-1.93825
chromosome_5:367070..369712	Cre05.g233100	TSS	10.0965	10.8678	9.8758		0.929026	1	0.908718		3.70609	29.4752	2.26335		1.8899	4.88143	1.17846
chromosome_6:2057818..2058503	Cre06.g264750	TSS - bidirectional promoter	6.5144	7.83503	6.86844		0.831446	1	0.876632		0.134309	42.5572	0.497842		-2.89637	5.41133	-1.00624
chromosome_7:49247..49710	Cre07.g312350	CDS	6.86485	0.128461	5.79276		1	0.0187128	0.843829		0.138147	4.74441	0.874359		-2.85572	2.24623	-0.193702
chromosome_8:1683613..1684899	Cre08.g365750	TSS	9.3192	9.98431	9.40341		0.933384	1	0.941819		0.0802928	0.640439	0.111116		-3.63859	-0.642867	-3.16986
chromosome_8:1723798..1724960	Cre08.g365950	3 prime UTR	9.41451	9.94399	9.68495		0.946753	1	0.97395		2.05688	0.265886	0.73576		1.04046	-1.91112	-0.442693
chromosome_9:1435806..1436301	Cre09.g398400	TSS	7.4025	2.46677	7.08642		1	0.333235	0.957302		2.46851	0.33588	4.25236		1.30364	-1.57398	2.08826
chromosome_9:2887307..2888099	Cre09.g388372	3 prime UTR	8.62401	0.128461	8.2859		1	0.0148957	0.960794		0.362787	0.659176	0.459618		-1.46281	-0.601264	-1.12149
chromosome_9:4501972..4503702	Cre09.g395806	TSS	9.4218	10.0568	9.72409		0.936859	1	0.966917		0.0494468	0.267606	0.0835104		-4.33798	-1.90182	-3.5819
chromosome_9:7885035..7885797	0	intergenic	8.88063	7.46193	9.35633		0.949157	0.797527	1
chromosome_1:4186442..4187168	Cre01.g027700	3 prime UTR	7.79902	9.1673	9.0203		0.850744	1	0.983965		5.98042	0.95373	1.54704		2.58025	-0.0683472	0.62951
chromosome_1:5043437..5044843	0	intergenic	8.11351	9.63635	9.5229		0.841969	1	0.988226
chromosome_1:7013241..7014018	Cre01.g050616	CDS	8.75098	6.96334	8.27673		1	0.795721	0.945806		0	0	2.54e-05		#NUM!	#NUM!	-15.2648
chromosome_11:3408876..3409499	Cre11.g480725	3 prime UTR	7.07183	8.77144	8.08702		0.806233	1	0.921972		1.62521	0.679339	0.69313		0.700626	-0.557796	-0.528802
chromosome_12:2625908..2626283	Cre12.g504750	TSS - bidirectional promoter	4.85248	6.41386	4.36324		0.756561	1	0.680283		0.302968	78.6469	1.04125		-1.72276	6.29732	0.0583165
chromosome_12:3619122..3619934	Cre12.g514000	TSS	8.9152	9.72064	9.7033		0.917141	1	0.998216		0.130389	4.11044	1.15091		-2.93911	2.03929	0.202775
chromosome_12:6309074..6309723	0	intergenic	8.083	8.93947	8.64495		0.904192	1	0.967054
chromosome_13:3549480..3550336	Cre13.g588100	CDS	7.0038	8.96913	9.08807		0.770659	0.986912	1		48.1291	46.1062	26.6928		5.58884	5.52689	4.73838
chromosome_14:2554741..2556365	Cre14.g625600	TSS	7.65364	9.79574	9.16727		0.781324	1	0.935843		0.03571	0.102829	0.0420129		-4.80753	-3.28168	-4.57302
chromosome_14:2562106..2563165	Cre14.g625625	CDS	9.19162	10.0451	9.84815		0.915035	1	0.980393		1.3451	0.535452	0.634978		0.427713	-0.901171	-0.655221
chromosome_16:1414857..1415931	Cre16.g652300	TSS	7.95921	10.0039	8.99007		0.795614	1	0.89866		0.191802	6.80451	3.71678		-2.38231	2.76649	1.89405
chromosome_16:3914582..3916085	Cre16.g690506	TSS	9.89147	10.746	10.598		0.920477	1	0.986229		1.80448	12.3398	4.57961		0.851583	3.62525	2.19522
chromosome_16:5437410..5438300	Cre16.g681100	CDS	8.48419	9.63739	9.53366		0.880342	1	0.989237		7.94462	0.901582	4.30211		2.98998	-0.149469	2.10504
chromosome_17:1976731..1978337	Cre17.g711050	3 prime UTR	10.0856	10.2789	10.2175		0.981198	1	0.994029		1.22949	0.542765	0.468295		0.29806	-0.8816	-1.09451
chromosome_17:4883516..4884832	Cre17.g734300	3 prime UTR	9.58733	9.81537	9.6097		0.976766	1	0.979046		10.5686	5.58326	4.46148		3.40171	2.48111	2.15752
chromosome_2:4365759..4366450	Cre02.g099500	CDS	6.99305	9.00513	8.90546		0.776562	1	0.988932		12.8617	9.24765	11.3261		3.68501	3.20909	3.50158
chromosome_2:5111260..5112269	Cre02.g105000	TSS	8.18513	9.62808	9.48831		0.850131	1	0.985484		0.0527761	2.09679	0.90152		-4.24397	1.06818	-0.149569
chromosome_2:909724..910987	Cre02.g079500	TSS	8.85642	10.1199	9.42307		0.875147	1	0.931141		0.870324	1.37267	1.05194		-0.200376	0.456985	0.0730524
chromosome_3:5214112..5215937	0	intergenic	10.4773	10.7342	10.4931		0.976071	1	0.977541		#N/A	#N/A	#N/A
chromosome_4:1254889..1255737	Cre04.g215100	TSS	7.7232	9.12257	8.49149		0.846603	1	0.930822		0.0316537	8.11233	0.311385		-4.98148	3.02012	-1.68323
chromosome_6:578097..578600	0	intergenic	4.87163	6.77921	6.20097		0.718614	1	0.914705
chromosome_8:4469933..4470564	Cre08.g382476	CDS	5.94399	8.45299	7.26616		0.703181	1	0.859596		6.1747	2.37407	2.20612		2.62637	1.24736	1.14151
chromosome_9:1529840..1530872	Cre09.g397850	TSS	7.50427	9.60069	9.17767		0.781639	1	0.955938		0.108526	0.342185	0.496956		-3.20389	-1.54715	-1.00881
chromosome_9:291246..292416	Cre09.g392867	TSS	7.07011	8.95121	9.05854		0.780492	0.988152	1		2.59282	27.8378	20.2016		1.37452	4.79897	4.3364
chromosome_9:6558165..6559615	Cre09.g408000	3 prime UTR	9.43857	10.027	9.91304		0.941313	1	0.988633		125.912	140.337	23.385		6.97627	7.13275	4.54751
chromosome_9:722109..722866	Cre09.g402601	3 prime UTR	9.12368	6.38867	8.62176		1	0.70023	0.944987		0.133445	0.490072	0.496245		-2.90568	-1.02893	-1.01088
chromosome_6:154207..154675	Cre06.g250250	CDS	7.0399	5.66252	7.89454		0.891743	0.71727	1		17.6201	9.65746	2.09539		4.13915	3.27164	1.06722
scaffold_21:117720..118108	Cre21.g752947	TSS	3.98441	5.98431	3.47936		0.665809	1	0.581414		0.248442	0.0605831	0.223977		-2.00902	-4.04494	-2.15858
chromosome_6:2107278..2108060	Cre06.g265200	TSS - bidirectional promoter	6.10264	7.90028	6.60463		0.772458	1	0.835999		0.218747	72.3605	0.912923		-2.19266	6.17713	-0.131435
chromosome_16:3955823..3956458	0	intergenic	6.0438	6.71706	5.17917		0.899768	1	0.771046
chromosome_6:3090141..3090745	Cre06.g274750	TSS - bidirectional promoter	6.12609	7.65906	6.28309		0.799849	1	0.820346		0.238234	194.69	1.50446		-2.06955	7.60503	0.589246
chromosome_14:3158661..3159198	0	intergenic	5.69198	6.65995	5.17471		0.854657	1	0.776989
chromosome_6:6382056..6382637	Cre06.g292249	CDS	7.86458	6.16267	7.86981		0.999335	0.783077	1		1.01482	0.576155	0.377839		0.0212239	-0.795471	-1.40416
chromosome_17:6624554..6625184	0	intergenic	7.07777	7.90344	6.73671		0.895531	1	0.852377
chromosome_10:2072849..2073190	Cre10.g433100	CDS	5.25788	6.01006	4.58807		0.874848	1	0.763399		5.16087	3.11535	2.70309		2.36761	1.63939	1.43461
chromosome_12:8536657..8537346	0	intergenic	5.36848	7.10705	5.77815		0.755374	1	0.813017
chromosome_12:2632741..2633143	Cre12.g504550	TSS - bidirectional promoter	6.29565	7.59607	6.47097		0.828804	1	0.851884		1.02854	511.618	5.11647		0.0405979	8.99892	2.35515
chromosome_17:4214472..4215084	Cre17.g730350	TSS	8.75078	7.53943	8.72896		1	0.861572	0.997507		0.234511	0.717854	1.6035		-2.09227	-0.478238	0.681224
chromosome_16:2512213..2512693	Cre16.g661000	3 prime UTR	6.59157	7.60899	6.63647		0.866286	1	0.872188		2.15694	0.155098	13.147		1.10899	-2.68875	3.71666
chromosome_6:3253800..3254549	Cre06.g276600	TSS - bidirectional promoter	7.21032	8.35315	6.86774		0.863186	1	0.822174		1.06718	169.357	3.07446		0.0938035	7.40392	1.62033
chromosome_9:1320462..1321243	Cre09.g398850	3 prime UTR	7.64106	8.70086	7.35026		0.878196	1	0.844773		7.9414	18.9434	6.17677		2.98939	4.24362	2.62685
chromosome_6:5289562..5290376	Cre06.g282826	TSS	7.1193	8.89653	6.15008		0.800233	1	0.691289		174.879	164.953	139.185		7.45021	7.36591	7.12086
chromosome_3:2776418..2777197	Cre03.g161950	TSS	7.9186	9.0889	7.47595		0.871239	1	0.822536		0.0433574	0.529827	0.102623		-4.52758	-0.916407	-3.28457
chromosome_6:3743367..3744462	Cre06.g278153	TSS	8.39476	9.69791	7.90525		0.865626	1	0.815149		0.0617857	1.3853	0.075186		-4.01658	0.470198	-3.73339
chromosome_2:6321769..6322460	Cre02.g114950	TSS	7.90941	9.04109	7.59579		0.874829	1	0.840141		0.107628	5.10396	0.194402		-3.21587	2.35162	-2.36289
chromosome_15:1183403..1184306	Cre15.g641150	TSS	8.65924	9.61511	8.24603		0.900586	1	0.857611		0.0411938	0.650705	0.0529228		-4.60143	-0.619924	-4.23997
chromosome_16:7334978..7335733	Cre16.g684715	TSS	7.67988	9.02324	7.65718		0.851123	1	0.848607		0.0481836	0.396702	0.0681023		-4.37531	-1.33387	-3.87615
chromosome_2:4428787..4429504	0	intergenic	8.47512	9.07183	8.30227		0.934224	1	0.91517
chromosome_11:562314..563246	Cre11.g467608	TSS	8.93863	9.65873	8.78962		0.925445	1	0.910018		0.428147	1.66643	0.243511		-1.22382	0.736761	-2.03794
chromosome_14:940084..941340	Cre14.g613850	3 prime UTR	9.56019	9.41328	10.0273		0.953417	0.938767	1		1.78592	0.935434	0.844429		0.836667	-0.0962922	-0.243952
chromosome_12:6544898..6546079	0	intergenic	9.32604	9.89646	9.25435		0.942361	1	0.935118
chromosome_6:4072197..4072923	Cre06.g278214	TSS	8.39111	9.26454	8.4061		0.905724	1	0.907341		0.0713557	3.00843	0.181896		-3.80883	1.58901	-2.45881
chromosome_6:1338402..1339311	Cre06.g258583	TSS	9.40841	9.58924	9.15114		0.981142	1	0.954313		0.203271	0.53443	0.183389		-2.29852	-0.903927	-2.44702
chromosome_7:5546972..5547879	Cre07.g351400	TSS	8.90347	9.51445	8.59998		0.935784	1	0.903887		0.0422042	0.538235	0.0934773		-4.56647	-0.893692	-3.41924
chromosome_6:1210067..1210984	Cre06.g257700	TSS	8.41242	9.36285	8.70089		0.898489	1	0.929299		0.0212908	1.00846	0.0613709		-5.55363	0.0121539	-4.0263
chromosome_11:2831834..2833224	Cre11.g477625	3 prime UTR	9.35129	10.1015	9.82694		0.925731	1	0.972819		5.37915	1.10394	1.46378		2.42738	0.142662	0.549699
chromosome_5:3429003..3429820	Cre05.g241250	TSS	8.89166	9.40943	8.67111		0.944974	1	0.921534		0.0228411	0.765514	0.089395		-5.45222	-0.385499	-3.48366
chromosome_14:3490237..3490911	Cre14.g630811	3 prime UTR	6.47365	7.49291	3.88599		0.863969	1	0.518623		0.176493	0.221634	0.244862		-2.50232	-2.17375	-2.02996
chromosome_11:1818139..1819131	Cre11.g467600	TSS	8.89089	9.75609	8.43674		0.911317	1	0.864767		0.0304345	4.01229	0.126482		-5.03815	2.00443	-2.983
chromosome_6:3190187..3190849	Cre06.g275800	TSS - bidirectional promoter	5.64134	7.69864	6.00515		0.732771	1	0.780027		0.244901	65.8875	0.817185		-2.02973	6.04193	-0.291265
chromosome_6:3271665..3272438	Cre06.g276900	TSS - bidirectional promoter	6.75419	7.80774	6.29494		0.865063	1	0.806244		0.199387	62.5962	0.573759		-2.32636	5.968	-0.801483
chromosome_10:405760..406236	0	intergenic	7.00216	8.258	6.46334		0.847924	1	0.782675
chromosome_16:4227328..4228121	Cre16.g668502	3 prime UTR	7.15961	8.11475	6.5271		0.882296	1	0.804351		0.0290619	0	0.0446179		-5.10473		-4.48623
chromosome_14:1865337..1865932	0	intergenic	7.24273	8.19574	6.90092		0.883718	1	0.842013
chromosome_13:1014879..1016028	Cre13.g568450	TSS - bidirectional promoter	9.28266	10.0058	9.34409		0.927726	1	0.933865		0.0724151	4.84339	0.194896		-3.78757	2.27602	-2.35922
chromosome_3:4834196..4835139	Cre03.g178950	TSS	8.18687	9.32747	8.18831		0.877716	1	0.87787		0.0362131	0.196378	0.0549029		-4.78734	-2.34829	-4.18697
chromosome_3:2585838..2586706	Cre03.g160550	TSS	8.56212	9.48609	8.57866		0.902597	1	0.904341		0.0714284	0.0480413	0.158452		-3.80736	-4.37958	-2.65788
chromosome_17:2997835..2999014	Cre17.g720350	TSS	9.57075	10.2477	9.49408		0.933942	1	0.92646		0.755659	61.2752	2.24051		-0.404193	5.93723	1.16383
chromosome_8:4238020..4238850	Cre08.g380650	TSS	9.20488	9.60937	9.06211		0.957907	1	0.943049		0.511718	0.18632	0.37613		-0.966579	-2.42415	-1.4107
chromosome_6:3731922..3732720	Cre06.g278151	TSS	8.64906	9.58783	8.59897		0.902087	1	0.896863		0.0125982	2.51449	0.24991		-6.31064	1.33027	-2.00052
chromosome_16:2074332..2075211	Cre16.g657450	TSS	9.41875	9.71613	9.25401		0.969393	1	0.952438		1.2159	0.764317	1.45471		0.282025	-0.387757	0.540732
chromosome_9:2817224..2818117	Cre09.g388852	TSS	8.99658	9.6745	8.83273		0.929927	1	0.912991		0.0140907	0.100962	0.0330793		-6.14911	-3.30812	-4.91793
chromosome_2:509150..510323	Cre02.g076987	TSS	8.48766	9.75775	8.3419		0.869838	1	0.8549		0.0822519	0.405207	0.0679069		-3.60381	-1.30327	-3.8803
chromosome_14:2604214..2605285	Cre14.g625850	TSS	9.20537	10.0835	9.0919		0.912918	1	0.901664		0.0928936	7.68351	0.25708		-3.42828	2.94177	-1.95971
chromosome_17:4717552..4717876	0	intergenic	0.647253	6.62728	6.19314		0.097665	1	0.934492
chromosome_17:3468133..3468431	0	intergenic	5.26502	5.39444	0.786574		0.976008	1	0.145812
chromosome_13:2901341..2901808	Cre13.g583550	CDS	-0.0237225	6.76093	6.96989		-0.00340356	0.97002	1		151.8	3.75346	10.9536		7.24603	1.90822	3.45333
chromosome_17:3201575..3202036	Cre17.g722150	3 prime UTR	3.51961	6.78084	6.69929		0.519052	1	0.987973		27.3308	9.58144	14.0974		4.77246	3.26024	3.81736
chromosome_2:7208891..7209575	Cre02.g146131	TSS	-0.0237225	8.08395	7.07818		-0.00293451	1	0.875585		3.43878	5.33738	1.00515		1.7819	2.41613	0.00741081
chromosome_7:3325454..3326335	Cre07.g334750	CDS	6.97754	9.64798	9.70988		0.718603	0.993626	1		44.1931	2.7443	3.63591		5.46575	1.45644	1.86232
chromosome_2:7170436..7170800	Cre02.g146400	CDS	6.0746	5.19301	-0.042859		1	0.854874	-0.00705545		5.5926	25.7563	18.9633		2.48352	4.68685	4.24514
chromosome_6:8034045..8034523	Cre06.g304250	3 prime UTR	6.64636	6.95592	-0.042859		0.955496	1	-0.00616152		1.61239	1.20927	1.4194		0.689201	0.274136	0.505281
